# Hematopoietic-specific heterozygous loss of *Dnmt3a* exacerbates colitis-associated colon cancer

**DOI:** 10.1101/2022.12.30.522355

**Authors:** Yang Feng, Rachel C Newsome, Troy Robinson, Robert L Bowman, Ashley N Zuniga, Kendra N Hall, Cassandra M Bernsten, Daniil E Shabashvili, Kathryn I Krajcik, Chamara Gunaratne, Zachary J Zaroogian, Kartika Venugopal, Heidi L Casellas Roman, Ross L Levine, Walid K Chatila, Rona Yaeger, Alberto Riva, Daniel Kopinke, Christian Jobin, Dorina Avram, Olga A Guryanova

## Abstract

Clonal hematopoiesis (CH) is defined as clonal expansion of mutant hematopoietic stem cells absent diagnosis of a hematologic malignancy. Presence of CH in solid tumor patients, including colon cancer, correlates with shorter survival. We hypothesized that bone marrow-derived cells with heterozygous loss-of-function mutations of *DNMT3A*, the most common genetic alteration in CH, contribute to the pathogenesis of colon cancer.

In a mouse model that combines colitis-associated colon cancer with experimental CH driven by *Dnmt3a^+/Δ^*, we found higher tumor penetrance and increased tumor burden compared to controls. Histopathological analysis revealed accentuated colonic epithelium injury, dysplasia and adenocarcinoma formation. Transcriptome profiling of colon tumors identified enrichment of gene signatures associated with carcinogenesis, including angiogenesis. Treatment with the angiogenesis inhibitor axitinib eliminated the colon tumor-promoting effect of experimental CH driven by *Dnmt3a* haploinsufficiency. This study provides conceptually novel insights into non-tumor-cell-autonomous effect of hematopoietic alterations on colon carcinogenesis and identifies potential therapeutic strategies.

**SUMMARY:** A pre-clinical mouse model demonstrates that genetic alterations in the blood system characteristic of clonal hematopoiesis (CH) contribute to an aggressive solid tumor phenotype. It further identifies cancer angiogenesis as a potential therapeutic target to mitigate adverse CH effects.
