## Supplementary Table S2 for "Hematopoietic-specific heterozygous loss of *Dnmt3a* exacerbates colitis-associated colon cancer"

### Sheet: upregulated_genes_KO_v_WT
Supplementary Table S2.	Differentially expressed genes in colon tumors from Dnmt3a(+/D)-CH mice vs Dnmt3a(+/+)-grafted controls (fold change >2, p-adjusted <0.05)
	A. Genes upregulated in Dnmt3a(+/D)-CH tumors
ensembl_gene_id	gene_name	baseMean	log2FoldChange	lfcSE	stat	pvalue	padj
ENSMUSG00000021604	Irx4	138.469	5.68471	0.790656	7.18986	6.49e-13	1.05e-08
ENSMUSG00000029211	Gabra4	51.3701	5.53988	0.874597	6.33421	2.39e-10	1.94e-06
ENSMUSG00000025902	Sox17	800.961	5.31027	1.25292	4.2383	2.25e-05	0.00365556
ENSMUSG00000027485	Bpifb1	70.1372	5.16155	1.25362	4.11732	3.83e-05	0.0051436
ENSMUSG00000032936	Camkv	23.7371	4.56054	1.03029	4.42644	9.58e-06	0.00219084
ENSMUSG00000095975	Cphx1	38.8273	4.47433	1.21478	3.68324	0.000230292	0.0194628
ENSMUSG00000034486	Gbx2	56.0565	4.46764	1.00478	4.44638	8.73e-06	0.00202567
ENSMUSG00000038572	Bpifb5	112.481	4.40575	0.962407	4.57784	4.7e-06	0.0014126
ENSMUSG00000030093	Wnt7a	28.2141	4.22394	0.975286	4.33097	1.48e-05	0.00293952
ENSMUSG00000068327	Tlx2	40.3988	3.9764	1.11581	3.56368	0.000365686	0.026157
ENSMUSG00000047497	Adamts12	30.7858	3.91889	1.15364	3.39697	0.000681362	0.0366334
ENSMUSG00000096847	Tmem151b	31.3302	3.86632	1.00172	3.8597	0.000113526	0.0116756
ENSMUSG00000035686	Thrsp	52.1979	3.65165	1.05313	3.46742	0.000525479	0.0323189
ENSMUSG00000015090	Ptgds	22.0929	3.61195	1.03009	3.50643	0.000454167	0.0294042
ENSMUSG00000025582	Nptx1	186.755	3.60511	0.841984	4.28169	1.85e-05	0.0033441
ENSMUSG00000041789	2700046A07Rik	246.687	3.58013	0.767534	4.66446	3.09e-06	0.00114187
ENSMUSG00000050447	Lypd6	38.3493	3.53516	0.805886	4.38668	1.15e-05	0.00245897
ENSMUSG00000062327	T	419.674	3.48094	0.884572	3.93518	8.31e-05	0.00912078
ENSMUSG00000063632	Sox11	180.7	3.47762	0.726918	4.78407	1.72e-06	0.000753852
ENSMUSG00000023906	Cldn6	93.5216	3.3327	0.806711	4.13122	3.61e-05	0.00496519
ENSMUSG00000066392	Nrxn3	37.7655	3.30578	0.752802	4.3913	1.13e-05	0.00243938
ENSMUSG00000074336	Apoc4	91.4287	3.26208	0.730146	4.46771	7.91e-06	0.00188786
ENSMUSG00000052861	Dnah6	19.6176	3.25734	0.942313	3.45675	0.000546725	0.0327571
ENSMUSG00000056856	Jakmip3	176.374	3.22222	0.81869	3.93583	8.29e-05	0.00912078
ENSMUSG00000007097	Atp1a2	1245.33	3.19101	0.734613	4.34379	1.4e-05	0.00284235
ENSMUSG00000032186	Tmod2	390.895	3.16113	0.693725	4.55675	5.2e-06	0.00150306
ENSMUSG00000039601	Rcan2	60.9817	3.15559	0.949299	3.32412	0.000886965	0.0442682
ENSMUSG00000043903	Zfp469	95.145	3.11373	0.674792	4.61436	3.94e-06	0.00128049
ENSMUSG00000046768	Rhoj	1600.45	3.09681	0.718554	4.30978	1.63e-05	0.00318264
ENSMUSG00000038242	Aox4	119.987	3.08928	0.505788	6.10786	1.01e-09	4.04e-06
ENSMUSG00000051596	Otop1	552.882	2.9903	0.621898	4.80834	1.52e-06	0.000704816
ENSMUSG00000041592	Sdk2	29.3342	2.95538	0.658935	4.48509	7.29e-06	0.00179303
ENSMUSG00000036500	Akp3	15.0504	2.95238	0.808287	3.65264	0.000259558	0.0209674
ENSMUSG00000015709	Arnt2	261.462	2.92992	0.652323	4.49152	7.07e-06	0.00176814
ENSMUSG00000014602	Kif1a	338.98	2.90629	0.786906	3.69331	0.000221353	0.0190164
ENSMUSG00000048191	Muc6	183.415	2.89957	0.686031	4.22659	2.37e-05	0.00374025
ENSMUSG00000045991	Onecut2	382.885	2.87577	0.571434	5.03255	4.84e-07	0.000341681
ENSMUSG00000069919	Hba-a1	815.016	2.86834	0.845573	3.39218	0.000693381	0.0370343
ENSMUSG00000054423	Cadps	328.612	2.85822	0.544259	5.25158	1.51e-07	0.000136028
ENSMUSG00000019831	Wasf1	87.0295	2.85129	0.780326	3.65397	0.000258215	0.0209632
ENSMUSG00000045333	Zfp423	17.5011	2.8409	0.832241	3.41355	0.000641214	0.0355338
ENSMUSG00000050751	Pgbd5	45.96	2.82909	0.768146	3.68301	0.000230498	0.0194628
ENSMUSG00000024558	Mapk4	260.523	2.80173	0.635865	4.40618	1.05e-05	0.00235235
ENSMUSG00000025270	Alas2	43.2264	2.79835	0.846077	3.30744	0.000941526	0.0463259
ENSMUSG00000004814	Ccl24	75.6861	2.79082	0.789605	3.53445	0.000408617	0.0280545
ENSMUSG00000028360	Slc44a5	259.228	2.75966	0.606388	4.55097	5.34e-06	0.00150306
ENSMUSG00000021539	Lect2	113.729	2.75491	0.803722	3.42769	0.000608749	0.0346816
ENSMUSG00000020900	Myh10	237.403	2.7261	0.701804	3.88442	0.000102574	0.0109572
ENSMUSG00000042179	Pnliprp1	3779.26	2.71656	0.638317	4.25582	2.08e-05	0.00363648
ENSMUSG00000040289	Hey1	150.234	2.71153	0.705788	3.84185	0.00012211	0.0123149
ENSMUSG00000059493	Nhs	113.459	2.69587	0.551308	4.88996	1.01e-06	0.000584871
ENSMUSG00000025140	Pycr1	1191.27	2.68977	0.520705	5.16564	2.4e-07	0.000194533
ENSMUSG00000046714	Foxc2	124.783	2.6551	0.565417	4.69583	2.66e-06	0.00102651
ENSMUSG00000015053	Gata2	84.3146	2.65441	0.779511	3.40522	0.000661103	0.0361098
ENSMUSG00000058952	Cfi	486.035	2.65055	0.509653	5.2007	1.99e-07	0.000169668
ENSMUSG00000034258	Flvcr2	27.3409	2.64264	0.730296	3.61859	0.000296209	0.0230122
ENSMUSG00000031871	Cdh5	511.991	2.60458	0.753295	3.45758	0.000545042	0.0327571
ENSMUSG00000044349	Snhg11	75.0077	2.59599	0.734599	3.53389	0.000409492	0.0280545
ENSMUSG00000029838	Ptn	1694.04	2.59028	0.594793	4.35493	1.33e-05	0.0027712
ENSMUSG00000042684	Npl	245.796	2.58181	0.756857	3.41123	0.000646706	0.0357162
ENSMUSG00000013089	Etv5	2169.39	2.55782	0.531893	4.80891	1.52e-06	0.000704816
ENSMUSG00000040828	Catsperd	61.2055	2.55718	0.757213	3.37709	0.000732562	0.0385037
ENSMUSG00000021986	Amer2	79.8093	2.55625	0.545245	4.68825	2.76e-06	0.00104051
ENSMUSG00000009097	Tbx1	62.9338	2.55073	0.70825	3.60145	0.000316442	0.023898
ENSMUSG00000070407	Hs3st3b1	407.669	2.5481	0.646877	3.93907	8.18e-05	0.00909677
ENSMUSG00000017737	Mmp9	539.146	2.4855	0.738156	3.36717	0.000759447	0.0393966
ENSMUSG00000044548	Dact1	76.1858	2.47493	0.621787	3.98035	6.88e-05	0.00818807
ENSMUSG00000031561	Tenm3	53.9408	2.47051	0.731564	3.37702	0.000732748	0.0385037
ENSMUSG00000062591	Tubb4a	703.56	2.46649	0.439823	5.60792	2.05e-08	3.02e-05
ENSMUSG00000030075	Cntn3	130.93	2.45466	0.578521	4.24299	2.21e-05	0.00365556
ENSMUSG00000033900	Map9	142.324	2.4518	0.530504	4.62165	3.81e-06	0.00126153
ENSMUSG00000025194	Abcc2	735.827	2.45087	0.423145	5.79204	6.95e-09	1.88e-05
ENSMUSG00000074766	Ism1	312.07	2.42307	0.533259	4.54389	5.52e-06	0.00151979
ENSMUSG00000030772	Dkk3	2076.93	2.41162	0.59905	4.02575	5.68e-05	0.00698621
ENSMUSG00000047844	Bex4	86.4557	2.40503	0.533134	4.51111	6.45e-06	0.00166207
ENSMUSG00000031074	Fgf3	136.567	2.39788	0.726284	3.30158	0.000961425	0.0467768
ENSMUSG00000041020	Map7d2	44.4313	2.38441	0.632209	3.77156	0.00016223	0.0149852
ENSMUSG00000056486	Chn1	124.142	2.3821	0.55701	4.27658	1.9e-05	0.00334947
ENSMUSG00000031872	Bean1	64.4574	2.36815	0.562098	4.21306	2.52e-05	0.00390524
ENSMUSG00000025352	Gdf11	1300.36	2.36397	0.445613	5.30499	1.13e-07	0.000114346
ENSMUSG00000029648	Flt1	250.742	2.35708	0.655194	3.59753	0.000321257	0.0239198
ENSMUSG00000041476	Smpx	745.862	2.35374	0.513003	4.58815	4.47e-06	0.00137169
ENSMUSG00000047146	Tet1	29.5363	2.35136	0.61274	3.83745	0.00012432	0.0123839
ENSMUSG00000027985	Lef1	502.34	2.34118	0.412752	5.67212	1.41e-08	2.29e-05
ENSMUSG00000032940	Rbm11	152.287	2.32112	0.488582	4.75071	2.03e-06	0.000866111
ENSMUSG00000019577	Pdk4	197.797	2.31898	0.603333	3.84362	0.000121234	0.012303
ENSMUSG00000037681	Esyt3	192.262	2.3169	0.560766	4.13166	3.6e-05	0.00496519
ENSMUSG00000033987	Dnah17	138.15	2.30284	0.64986	3.54359	0.000394723	0.0272728
ENSMUSG00000029359	Tesc	594.729	2.29224	0.503171	4.55558	5.22e-06	0.00150306
ENSMUSG00000018604	Tbx3	2190.24	2.2733	0.445278	5.10534	3.3e-07	0.000255308
ENSMUSG00000050052	Tdrp	110.732	2.26085	0.596333	3.79126	0.000149883	0.014486
ENSMUSG00000005124	Ccn4	118.726	2.25167	0.65938	3.41482	0.000638239	0.03549
ENSMUSG00000075033	Nxpe3	367.073	2.23936	0.546178	4.10006	4.13e-05	0.00540858
ENSMUSG00000054256	Msi1	165.155	2.22451	0.536584	4.14569	3.39e-05	0.00495542
ENSMUSG00000020871	Dlx4	27.2808	2.22216	0.660344	3.36515	0.000765022	0.0395594
ENSMUSG00000033227	Wnt6	1200.83	2.21201	0.489547	4.51848	6.23e-06	0.00165523
ENSMUSG00000096965	3300005D01Rik	15.4728	2.20285	0.642063	3.43089	0.000601602	0.0343951
ENSMUSG00000022773	Ypel1	122.404	2.19114	0.553113	3.96147	7.45e-05	0.00851741
ENSMUSG00000060548	Tnfrsf19	1126.11	2.19007	0.55392	3.95377	7.69e-05	0.00873502
ENSMUSG00000029368	Alb	140.769	2.18143	0.483112	4.51538	6.32e-06	0.00165523
ENSMUSG00000057722	Lepr	69.0531	2.17135	0.620544	3.4991	0.00046683	0.0300791
ENSMUSG00000037016	Frem2	141.656	2.16977	0.57995	3.7413	0.000183071	0.0164228
ENSMUSG00000001864	Aif1l	503.303	2.16812	0.504342	4.29892	1.72e-05	0.00320325
ENSMUSG00000048485	Zbtb8b	53.0383	2.16723	0.538176	4.027	5.65e-05	0.00698621
ENSMUSG00000086040	Wipf3	196.226	2.15938	0.594461	3.6325	0.000280686	0.0220169
ENSMUSG00000031737	Irx5	173.116	2.15339	0.43616	4.93716	7.93e-07	0.000476697
ENSMUSG00000022883	Robo1	1218.97	2.14215	0.588698	3.63879	0.000273919	0.0215904
ENSMUSG00000025938	Slco5a1	418.173	2.14176	0.455159	4.70553	2.53e-06	0.00100277
ENSMUSG00000006435	Neurl1a	428.19	2.14001	0.598458	3.57587	0.000349066	0.0253026
ENSMUSG00000036480	Prss56	361.058	2.13817	0.582286	3.67203	0.000240631	0.0199343
ENSMUSG00000029830	Svopl	233.442	2.1321	0.344959	6.18074	6.38e-10	3.45e-06
ENSMUSG00000048960	Prex2	642.894	2.11451	0.440244	4.80305	1.56e-06	0.000704816
ENSMUSG00000023411	Nfatc4	164.411	2.1139	0.52163	4.05249	5.07e-05	0.00642821
ENSMUSG00000032719	Sbspon	548.367	2.10646	0.5173	4.07202	4.66e-05	0.00600602
ENSMUSG00000025091	Pnliprp2	3263.45	2.09606	0.541884	3.86809	0.000109693	0.0114828
ENSMUSG00000048450	Msx1	246.337	2.08523	0.495009	4.21252	2.53e-05	0.00390524
ENSMUSG00000068923	Syt11	942.719	2.08361	0.505575	4.12127	3.77e-05	0.00509822
ENSMUSG00000016763	Scube1	301.092	2.07954	0.577081	3.60355	0.0003139	0.0238168
ENSMUSG00000058297	Spock2	22941.8	2.07952	0.428511	4.85289	1.22e-06	0.000658543
ENSMUSG00000034912	Mdga2	154.812	2.06655	0.48291	4.27937	1.87e-05	0.0033441
ENSMUSG00000025855	Prkar1b	130.458	2.06568	0.612224	3.37406	0.000740688	0.0387591
ENSMUSG00000034675	Dbn1	1053.75	2.05984	0.498539	4.13176	3.6e-05	0.00496519
ENSMUSG00000037664	Cdkn1c	866.469	2.0531	0.622844	3.29632	0.0009796	0.0473386
ENSMUSG00000051236	Msrb3	1311.04	2.05138	0.611033	3.35723	0.000787266	0.0403244
ENSMUSG00000020431	Adcy1	422.432	2.04187	0.4215	4.84428	1.27e-06	0.000665575
ENSMUSG00000020774	Aspa	1092.61	2.03826	0.577606	3.52881	0.000417436	0.0283595
ENSMUSG00000030110	Ret	735.453	2.03294	0.405836	5.00928	5.46e-07	0.000359795
ENSMUSG00000010175	Prox1	3352.1	2.02924	0.382419	5.30632	1.12e-07	0.000114346
ENSMUSG00000031760	Mt3	3861.46	2.02556	0.594829	3.40528	0.000660973	0.0361098
ENSMUSG00000006342	Susd2	147.558	2.02534	0.477792	4.23895	2.25e-05	0.00365556
ENSMUSG00000039607	Rbms3	847.313	1.99001	0.480234	4.14383	3.42e-05	0.00495542
ENSMUSG00000009628	Tex15	495.043	1.98836	0.577406	3.4436	0.000574015	0.0334499
ENSMUSG00000028004	Npy2r	101.762	1.98555	0.580921	3.41794	0.000630973	0.0354502
ENSMUSG00000026778	Prkcq	106.925	1.98478	0.47562	4.17304	3.01e-05	0.00451865
ENSMUSG00000051159	Cited1	314.241	1.98381	0.590518	3.35943	0.000781023	0.0401313
ENSMUSG00000026482	Rgl1	154.324	1.98293	0.57053	3.4756	0.000509721	0.031469
ENSMUSG00000075304	Sp5	997.047	1.97963	0.467318	4.23615	2.27e-05	0.00365556
ENSMUSG00000004791	Pgf	119.048	1.9749	0.505698	3.90531	9.41e-05	0.0101866
ENSMUSG00000036330	Slc18a1	997.354	1.97225	0.483686	4.07755	4.55e-05	0.00591203
ENSMUSG00000019235	Rps6kl1	191.219	1.95952	0.501461	3.90763	9.32e-05	0.010157
ENSMUSG00000058145	Adamts17	237.927	1.95598	0.422143	4.63344	3.6e-06	0.00122897
ENSMUSG00000003418	St8sia6	46.1742	1.95472	0.536851	3.64108	0.000271498	0.021504
ENSMUSG00000031661	Nkd1	7729.35	1.93867	0.435227	4.45439	8.41e-06	0.00197983
ENSMUSG00000031595	Pdgfrl	704.151	1.93172	0.337339	5.72634	1.03e-08	2.29e-05
ENSMUSG00000030246	Ldhb	709.479	1.92903	0.470237	4.10226	4.09e-05	0.00540858
ENSMUSG00000049670	Morn4	92.0193	1.9275	0.438609	4.39458	1.11e-05	0.00243531
ENSMUSG00000056895	H2bu2	163.919	1.92554	0.527894	3.6476	0.000264706	0.0212774
ENSMUSG00000050201	Otop2	56.5829	1.92363	0.576815	3.33492	0.000853243	0.0431765
ENSMUSG00000026726	Cubn	307.123	1.91996	0.448099	4.28469	1.83e-05	0.00333857
ENSMUSG00000026620	Mark1	432.902	1.91904	0.504428	3.80439	0.000142153	0.0139045
ENSMUSG00000062960	Kdr	156.257	1.91373	0.554036	3.45417	0.000551994	0.0327874
ENSMUSG00000023094	Msrb2	522.318	1.91037	0.482175	3.96198	7.43e-05	0.00851741
ENSMUSG00000028600	Podn	247.914	1.90223	0.492868	3.85951	0.000113613	0.0116756
ENSMUSG00000055639	Dach1	650.176	1.8923	0.408351	4.63399	3.59e-06	0.00122897
ENSMUSG00000055945	Prr18	436.683	1.89013	0.471192	4.01138	6.04e-05	0.00731444
ENSMUSG00000086373	Gm11978	302.267	1.88844	0.478343	3.94788	7.88e-05	0.00882901
ENSMUSG00000022665	Ccdc80	556.181	1.88658	0.40025	4.71351	2.43e-06	0.000988368
ENSMUSG00000021061	Sptb	351.994	1.85633	0.515869	3.59846	0.000320111	0.0239198
ENSMUSG00000034460	Six4	48.9842	1.85516	0.545484	3.40094	0.000671533	0.0363456
ENSMUSG00000037035	Inhbb	333.047	1.83185	0.516555	3.54628	0.000390709	0.0272273
ENSMUSG00000004709	Cd244a	312.119	1.82494	0.364507	5.00661	5.54e-07	0.000359795
ENSMUSG00000019817	Plagl1	223.317	1.81749	0.443129	4.1015	4.1e-05	0.00540858
ENSMUSG00000041202	Pla2g2d	111.168	1.81234	0.477481	3.79563	0.00014727	0.0143187
ENSMUSG00000006205	Htra1	5204.71	1.80662	0.448375	4.02927	5.6e-05	0.00698621
ENSMUSG00000037813	D630003M21Rik	106.867	1.79606	0.534453	3.36056	0.000777859	0.0400956
ENSMUSG00000076617	Ighm	128.481	1.79567	0.434568	4.13208	3.59e-05	0.00496519
ENSMUSG00000078161	Erich3	1552	1.7956	0.491281	3.65494	0.000257245	0.0209632
ENSMUSG00000020086	Macroh2a2	423.239	1.79077	0.468574	3.82175	0.000132508	0.0131191
ENSMUSG00000028836	Slc30a2	3079.3	1.78976	0.421748	4.24367	2.2e-05	0.00365556
ENSMUSG00000036098	Myrf	263.358	1.78806	0.398114	4.49132	7.08e-06	0.00176814
ENSMUSG00000090958	Lrrc32	75.7146	1.78474	0.49975	3.57126	0.00035527	0.0256379
ENSMUSG00000020218	Wif1	9831.29	1.77606	0.381307	4.65782	3.2e-06	0.00115309
ENSMUSG00000001510	Dlx3	202.206	1.77259	0.520794	3.40364	0.000664952	0.0361098
ENSMUSG00000048078	Tenm4	2568.7	1.76769	0.424744	4.16177	3.16e-05	0.00470408
ENSMUSG00000031284	Pak3	99.2529	1.76499	0.373866	4.72092	2.35e-06	0.000977474
ENSMUSG00000070576	Mn1	88.1269	1.75198	0.49133	3.56579	0.000362759	0.0260625
ENSMUSG00000038496	Slc19a3	66.4918	1.74972	0.531672	3.29097	0.000998438	0.0479634
ENSMUSG00000024109	Nrxn1	506.996	1.73443	0.498972	3.47601	0.000508925	0.031469
ENSMUSG00000032607	Amt	214.737	1.73115	0.457065	3.78754	0.000152148	0.014618
ENSMUSG00000041930	Fam222a	421.753	1.72737	0.398356	4.33624	1.45e-05	0.00290541
ENSMUSG00000022464	Slc38a4	382.107	1.71973	0.521545	3.29737	0.000975965	0.0473037
ENSMUSG00000051790	Nlgn2	553.16	1.71733	0.491508	3.49401	0.000475819	0.0304198
ENSMUSG00000029769	Ccdc136	264.123	1.70712	0.414013	4.12335	3.73e-05	0.00509484
ENSMUSG00000042988	Notum	5128.17	1.70382	0.428346	3.97768	6.96e-05	0.00818807
ENSMUSG00000017204	Gsdma	1279.64	1.70272	0.374238	4.54982	5.37e-06	0.00150306
ENSMUSG00000041729	Coro2b	42.2835	1.69554	0.477342	3.55205	0.000382247	0.0267639
ENSMUSG00000035357	Pdzrn3	386.146	1.69125	0.417776	4.04824	5.16e-05	0.0064954
ENSMUSG00000026117	Zap70	211.078	1.67122	0.47598	3.51112	0.000446227	0.0293272
ENSMUSG00000052512	Nav2	1125.6	1.65071	0.411061	4.01572	5.93e-05	0.00723506
ENSMUSG00000034295	Fhod3	271.632	1.64521	0.438194	3.75452	0.000173674	0.0157607
ENSMUSG00000040732	Erg	71.3079	1.63984	0.450016	3.64395	0.000268487	0.0213697
ENSMUSG00000078612	Fyb2	102	1.63831	0.457511	3.58093	0.000342379	0.0249292
ENSMUSG00000037736	Limch1	690.712	1.63791	0.466476	3.51124	0.000446018	0.0293272
ENSMUSG00000042834	Nrep	669.362	1.63289	0.46889	3.48246	0.00049682	0.0311462
ENSMUSG00000052852	Reep1	130.438	1.63128	0.438524	3.71992	0.000199282	0.0174413
ENSMUSG00000030729	Pgm2l1	1768.17	1.61889	0.434649	3.72459	0.000195637	0.0172639
ENSMUSG00000013033	Adgrl1	464.601	1.59894	0.400994	3.98745	6.68e-05	0.0080328
ENSMUSG00000026494	Kif26b	691.797	1.59207	0.28819	5.52436	3.31e-08	4.47e-05
ENSMUSG00000054555	Adam12	360.775	1.58499	0.430461	3.68207	0.000231344	0.0194628
ENSMUSG00000019838	Slc16a10	991.822	1.5764	0.340378	4.63134	3.63e-06	0.00122897
ENSMUSG00000020717	Pecam1	541.993	1.57197	0.461806	3.40397	0.000664146	0.0361098
ENSMUSG00000053613	Notumos	429.541	1.56258	0.444811	3.5129	0.000443238	0.0293272
ENSMUSG00000018340	Anxa6	2706.67	1.54028	0.466341	3.3029	0.000956909	0.0467768
ENSMUSG00000008999	Bmp7	894.051	1.53725	0.412529	3.7264	0.000194236	0.0172339
ENSMUSG00000032470	Mras	252.755	1.52081	0.383361	3.96705	7.28e-05	0.00843948
ENSMUSG00000041189	Chrnb1	769.608	1.51804	0.427385	3.55193	0.000382412	0.0267639
ENSMUSG00000025324	Atp10a	1196.45	1.51321	0.438895	3.44778	0.00056521	0.033372
ENSMUSG00000040093	Bmf	1258.04	1.47916	0.417364	3.54405	0.00039403	0.0272728
ENSMUSG00000058070	Eml1	1597.42	1.46201	0.429223	3.40617	0.000658803	0.0361098
ENSMUSG00000005583	Mef2c	77.1463	1.43924	0.393503	3.65749	0.000254694	0.0208862
ENSMUSG00000020728	Cep112	503.096	1.43736	0.330054	4.35491	1.33e-05	0.0027712
ENSMUSG00000026728	Vim	8772.93	1.43677	0.403944	3.55684	0.000375338	0.0266129
ENSMUSG00000027834	Serpini1	107.916	1.43576	0.416977	3.44325	0.000574769	0.0334499
ENSMUSG00000029334	Prkg2	1799	1.43144	0.417895	3.42535	0.000613997	0.0348583
ENSMUSG00000031841	Cdh13	1314.67	1.43026	0.352586	4.05648	4.98e-05	0.0063693
ENSMUSG00000026556	Vangl2	666.745	1.41535	0.342528	4.13206	3.6e-05	0.00496519
ENSMUSG00000036902	Neto2	699.565	1.41477	0.409544	3.4545	0.000551313	0.0327874
ENSMUSG00000019997	Ccn2	962.941	1.40854	0.333022	4.22956	2.34e-05	0.0037274
ENSMUSG00000008090	Fgfrl1	3006.53	1.40216	0.382717	3.6637	0.000248596	0.0204896
ENSMUSG00000033763	Mtss2	216.589	1.37157	0.404206	3.39325	0.000690688	0.0370122
ENSMUSG00000053580	Tanc2	438.053	1.36421	0.345365	3.95005	7.81e-05	0.00881031
ENSMUSG00000028369	Svep1	199.52	1.34693	0.358621	3.75585	0.000172755	0.0157607
ENSMUSG00000030946	Lhpp	1332.81	1.33591	0.353141	3.78294	0.000154988	0.0146558
ENSMUSG00000072437	Nanos1	418.089	1.31231	0.374283	3.5062	0.000454546	0.0294042
ENSMUSG00000019843	Fyn	287.423	1.30986	0.375897	3.48463	0.00049282	0.0311358
ENSMUSG00000063531	Sema3e	264.343	1.29702	0.369624	3.50903	0.000449743	0.0293272
ENSMUSG00000041688	Amot	1335.72	1.29453	0.363585	3.56047	0.000370193	0.0263633
ENSMUSG00000027799	Nbea	481.025	1.29063	0.369589	3.49208	0.000479273	0.0305175
ENSMUSG00000048337	Npy4r	82.8312	1.28979	0.311947	4.13465	3.55e-05	0.00496519
ENSMUSG00000051177	Plcb1	120.134	1.24877	0.365225	3.41919	0.000628087	0.0354106
ENSMUSG00000017466	Timp2	1337.39	1.23305	0.35049	3.51806	0.00043471	0.0290469
ENSMUSG00000001870	Ltbp1	604.712	1.23182	0.357486	3.44579	0.000569386	0.0334499
ENSMUSG00000037979	Ccdc92	237.19	1.19632	0.33953	3.52346	0.00042595	0.0288
ENSMUSG00000000142	Axin2	4892.46	1.15174	0.331302	3.4764	0.000508193	0.031469
ENSMUSG00000037972	Snn	828.83	1.11768	0.311473	3.58837	0.000332754	0.0244476
ENSMUSG00000022604	Cep97	245.596	1.11365	0.327709	3.39828	0.00067811	0.0365796
ENSMUSG00000019768	Esr1	798.737	1.08825	0.313087	3.47586	0.00050922	0.031469
ENSMUSG00000034220	Gpc1	3299.31	1.07974	0.285455	3.78252	0.000155251	0.0146558
ENSMUSG00000068748	Ptprz1	1359.33	1.04742	0.317916	3.29464	0.000985475	0.0474812
ENSMUSG00000067925	Rtl8a	195.657	1.01241	0.268456	3.77125	0.000162431	0.0149852

### Sheet: downregulated_genes_KO_v_WT
Supplementary Table S2.	Differentially expressed genes in colon tumors from Dnmt3a(+/D)-CH mice vs Dnmt3a(+/+)-grafted controls (fold change >2, p-adjusted <0.05)
	B. Genes downregulated in Dnmt3a(+/D)-CH tumors
ensembl_gene_id	gene_name	baseMean	log2FoldChange	lfcSE	stat	pvalue	padj
ENSMUSG00000094817	Cphx3	184.705	-3.3245	0.673342	-4.93732	7.92e-07	0.000476697
ENSMUSG00000079507	H2-Q1	206.565	-2.08784	0.389557	-5.35952	8.34e-08	9.68e-05
ENSMUSG00000029273	Sult1d1	2617.77	-2.05004	0.45284	-4.52708	5.98e-06	0.00161838
ENSMUSG00000030492	Slc7a9	132.831	-1.92734	0.522798	-3.68658	0.000227288	0.0194235
ENSMUSG00000020072	Pbld2	263.737	-1.82735	0.501427	-3.6443	0.000268123	0.0213697
ENSMUSG00000006313	Upk1a	215.587	-1.74953	0.344158	-5.08352	3.7e-07	0.000273443
ENSMUSG00000018554	Ybx2	193.377	-1.70469	0.464171	-3.67255	0.000240144	0.0199343
ENSMUSG00000091705	H2-Q2	2104.29	-1.59317	0.479144	-3.32503	0.000884094	0.0442682
ENSMUSG00000050914	Ankrd37	547.56	-1.58167	0.353325	-4.47653	7.59e-06	0.00183859
ENSMUSG00000067916	Zfp991	273.951	-1.57988	0.471634	-3.34979	0.000808719	0.0411636
ENSMUSG00000096001	2610528A11Rik	6053.8	-1.55605	0.402425	-3.86669	0.000110323	0.0114828
ENSMUSG00000030834	Abcc6	56.1772	-1.54473	0.429636	-3.59545	0.000323837	0.0239198
ENSMUSG00000072999	Gm15401	399.23	-1.45774	0.421423	-3.45909	0.000542001	0.0327571
ENSMUSG00000101517	4732465J04Rik	126.188	-1.44473	0.382842	-3.7737	0.000160843	0.0149852
ENSMUSG00000021208	Ifi27l2b	4651.2	-1.41079	0.34047	-4.14365	3.42e-05	0.00495542
ENSMUSG00000040505	Abcg5	502.164	-1.38911	0.40475	-3.43201	0.000599126	0.0343746
ENSMUSG00000039878	Slc39a5	846.308	-1.3792	0.391538	-3.52252	0.000427468	0.0288
ENSMUSG00000024313	Mep1b	1831.51	-1.36119	0.280232	-4.85736	1.19e-06	0.000658543
ENSMUSG00000038599	Capn8	289.36	-1.34235	0.371137	-3.61686	0.0002982	0.0230566
ENSMUSG00000085890	Tnfsf13os	235.577	-1.3387	0.404922	-3.30606	0.000946171	0.0464138
ENSMUSG00000089669	Tnfsf13	1015.47	-1.30789	0.296906	-4.40505	1.06e-05	0.00235235
ENSMUSG00000018752	Tnfsfm13	225.733	-1.2937	0.268645	-4.81564	1.47e-06	0.000704816
ENSMUSG00000095026	Gm3336	1284.39	-1.29192	0.212685	-6.07436	1.24e-09	4.04e-06
ENSMUSG00000029269	Sult1b1	4987.58	-1.2754	0.326761	-3.90315	9.49e-05	0.0102097
ENSMUSG00000035041	Creb3l3	250.418	-1.23615	0.374439	-3.30135	0.000962212	0.0467768
ENSMUSG00000031163	Glod5	486.798	-1.22153	0.224792	-5.43405	5.51e-08	6.88e-05
ENSMUSG00000025037	Maoa	10072.1	-1.20956	0.344614	-3.5099	0.000448283	0.0293272
ENSMUSG00000032105	Pdzd3	514.161	-1.1929	0.280938	-4.24613	2.17e-05	0.00365556
ENSMUSG00000040613	Apobec1	2636.13	-1.19015	0.340628	-3.49399	0.000475866	0.0304198
ENSMUSG00000002058	Unc119	1810.3	-1.16888	0.272077	-4.29615	1.74e-05	0.00320658
ENSMUSG00000021749	Oit1	21838.8	-1.15961	0.292194	-3.96864	7.23e-05	0.00843948
ENSMUSG00000082956	Naip3	100.503	-1.15803	0.336639	-3.43997	0.000581777	0.0336168
ENSMUSG00000021947	Cryl1	2755.12	-1.14468	0.338898	-3.37767	0.000731023	0.0385037
ENSMUSG00000095687	Rnaset2a	4512.17	-1.14433	0.269442	-4.24702	2.17e-05	0.00365556
ENSMUSG00000024619	Cdx1	7495.92	-1.13789	0.329484	-3.45354	0.000553288	0.0327874
ENSMUSG00000031844	Hsd17b2	2373.54	-1.13708	0.306681	-3.70768	0.000209166	0.018065
ENSMUSG00000028699	Tspan1	37445.8	-1.13213	0.262936	-4.30574	1.66e-05	0.00318264
ENSMUSG00000071604	Fam189a2	307.664	-1.12754	0.343952	-3.27817	0.00104481	0.0496042
ENSMUSG00000064254	Ethe1	4363.64	-1.12511	0.213159	-5.27828	1.3e-07	0.000124547
ENSMUSG00000028415	Spink4	12932.6	-1.1234	0.197067	-5.70061	1.19e-08	2.29e-05
ENSMUSG00000036813	Entpd8	1416.25	-1.11765	0.309668	-3.60917	0.000307177	0.0234161
ENSMUSG00000074300	Smim31	3329.98	-1.11493	0.297256	-3.75074	0.000176314	0.0159045
ENSMUSG00000070777	Ceacam20	2983.79	-1.11255	0.262252	-4.24228	2.21e-05	0.00365556
ENSMUSG00000053004	Hrh1	300.386	-1.11083	0.320964	-3.46091	0.000538358	0.0327571
ENSMUSG00000031732	Phlpp2	1443.86	-1.06573	0.323927	-3.29003	0.00100177	0.0479817
ENSMUSG00000003420	Fcgrt	1824.37	-1.05769	0.23054	-4.58789	4.48e-06	0.00137169
ENSMUSG00000029868	Trpv6	2202.62	-1.05163	0.282099	-3.72788	0.000193098	0.0172271
ENSMUSG00000034785	Dio1	773.86	-1.0516	0.31534	-3.33481	0.000853586	0.0431765
ENSMUSG00000034570	Inpp5j	1344.93	-1.03958	0.246975	-4.20924	2.56e-05	0.00392498
ENSMUSG00000032724	Abtb2	1315.04	-1.03588	0.288003	-3.59676	0.000322206	0.0239198
ENSMUSG00000090700	Cyp4f40	591.836	-1.03104	0.305635	-3.37343	0.000742384	0.0387591
ENSMUSG00000015085	Entpd2	545.037	-1.02282	0.287721	-3.5549	0.000378125	0.026694
ENSMUSG00000038642	Ctss	10085.1	-1.02054	0.310616	-3.28553	0.0010179	0.0486109
ENSMUSG00000050866	Clrn3	4753.26	-1.02031	0.304324	-3.35271	0.00080025	0.0408606
ENSMUSG00000026701	Prdx6	36865.4	-1.00842	0.278488	-3.62107	0.000293389	0.0229027
ENSMUSG00000023827	Agpat4	2368.26	-1.00471	0.258834	-3.88166	0.000103746	0.01101
