## Supplementary Table S3 for "Hematopoietic-specific heterozygous loss of *Dnmt3a* exacerbates colitis-associated colon cancer"

### Sheet: Hallmark_pathways_genes_KO_v_WT
	Supplementary Table S3.	HALLMARK pathways (MSigDB) enriched among differentially expressed genes between colon tumors from Dnmt3a(+/D)-CH and Dnmt3a(+/+)-grafted control mice
	pathway	pval	padj	ES	NES	nMoreExtreme	size	leadingEdge
1	HALLMARK_EPITHELIAL_MESENCHYMAL_TRANSITION	0.00121803	0.00960061	0.564443	2.41654	0	195	Foxc2, Ccn2, Msx1, Htra1, Gpc1, Adam12, Vim, Lama1, Cadm1, Cdh11, Mgp, Timp1, Gem, Thbs1, Slit2, Gas1, Igfbp4, Fn1, Col5a3, Col4a1, Spp1, Serpinh1, Eln, Lamc1, Col4a2, Bgn, Serpine1, Cxcl1, Itgb3, Dpysl3, Fermt2, Sparc, Mmp14, Loxl2, Mmp2, Bdnf, Inhba, Fbn1, Col1a1, Col5a1, Efemp2, Oxtr, Abi3bp, Fbln5, Thbs2, Col1a2, Tfpi2, Comp, Dab2, Bmp1, Loxl1, Plod1, Pdgfrb, Col6a2, Lrrc15, Ccn1, Mmp3, Wnt5a…
2	HALLMARK_E2F_TARGETS	0.00121212	0.00960061	0.544343	2.33686	0	199	Dnmt1, Brca1, Atad2, Chek1, Trp53, Myc, Prkdc, Nap1l1, Ezh2, Ilf3, Smc3, Cbx5, Bard1, Rpa1, Timeless, Mcm2, Lmnb1, Msh2, Pds5b, Dlgap5, Ccp110, Brca2, Rad50, Ncapd2, Mcm3, Mthfd2, Mcm4, Bub1b, Rfc1, Top2a, Smc1a, Cit, Ctps, Ube2t, E2f8, Brms1l, Dck, Tcf19, Hells, Mad2l1, Hus1, Ccne1, Mcm6, Nup107, Anp32e, Rbbp7, Mcm5, Wdr90, Pold1, Kif2c, Cdk4, Cks1b, Pole, Rrm2, Mre11a, Xpo1, Pola2, Espl1, Mcm7,…
3	HALLMARK_WNT_BETA_CATENIN_SIGNALING	0.00153374	0.00960061	0.618971	2.06636	0	40	Lef1, Wnt6, Nkd1, Hey1, Axin2, Tcf7, Csnk1e, Trp53, Myc, Ptch1, Wnt5b, Ncor2, Gnai1, Hey2, Dvl2, Notch1, Skp2
4	HALLMARK_G2M_CHECKPOINT	0.00121507	0.00960061	0.461768	1.9796	0	197	Smarcc1, Chek1, Rasal2, Myc, Tle3, Atrx, Slc7a5, Ezh2, Ilf3, Mt2, Cdc6, Bard1, Mcm2, Lmnb1, Pds5b, Brca2, Exo1, Mcm3, Top2a, Smc2, Nsd2, Smc1a, Chaf1a, Ccnd1, Cbx1, Slc38a1, Orc5, Mad2l1, Hus1, Mcm6, E2f1, Mcm5, Ss18, Cenpf, G3bp1, Odf2, Kif2c, Cdk4, Cks1b, Pole, Uck2, Cdc45, Ncl, Xpo1, Kif15, Pola2, Prc1, Prmt5, Espl1, Incenp, Suv39h1, E2f3, Kif20b, Numa1, Rad54l, Rbm14, Kif11, Bub1, Stmn1, Polq…
5	HALLMARK_COAGULATION	0.00129534	0.00960061	0.47086	1.91285	0	124	Cfi, Htra1, Msrb2, Fyn, Pecam1, Mmp9, Mmp7, Mmp11, Usp11, Olr1, Timp1, Thbs1, Tmprss6, Fn1, Plat, Mmp10, Serpine1, Itgb3, Sparc, Pdgfb, Mmp14, Vwf, Cpn1, Mmp2, Fbn1, Thbd, Serpina1e, Lamp2, Tfpi2, Clu, Comp, C1s2, Plau, Bmp1, Hpn, Mmp3, Sh2b2, Prss23, C1rb, Klf7, C1qa, Lgmn, Pf4, Serping1, F10, Hrg, Serpina1b
6	HALLMARK_HEDGEHOG_SIGNALING	0.0015361	0.00960061	0.569818	1.83954	0	34	Hey1, Amot, Tle3, Tle1, Ldb1, Ptch1, Celsr1, Rtn1, Hey2, Dpysl2, Ophn1, Ets2
7	HALLMARK_ANGIOGENESIS	0.00152905	0.00960061	0.559458	1.83146	0	36	Msx1, Lpl, Olr1, Timp1, Stc1, Spp1, Fgfr1, Thbd, Vav2, Prg2, Col5a2, Col3a1, Vcan, Pf4, Fstl1
8	HALLMARK_MITOTIC_SPINDLE	0.00121212	0.00960061	0.389785	1.67335	0	199	Myh10, Wasf1, Cep250, Dock4, Arhgap29, Shroom1, Ccdc88a, Rasal2, Nin, Bcl2l11, Arap3, Kif3c, Cdc42ep1, Smc3, Cep131, Cntrob, Sass6, Lmnb1, Alms1, Cep72, Epb41l2, Cenpj, Dlgap5, Kntc1, Brca2, Hdac6, Septin9, Cdc42bpa, Ckap5, Farp1, Rfc1, Top2a, Pkd2, Smc1a, Clasp1, Arhgef2, Ophn1, Epb41, Kif1b, Cenpf, Trio, Cep57, Arhgef12, Kif2c, Cdk5rap2, Cdc42ep2, Kif15, Prc1, Espl1, Incenp, Itsn1, Kif20b, Numa…
9	HALLMARK_MYC_TARGETS_V2	0.00736377	0.0175328	0.461277	1.65292	4	58	Myc, Cbx3, Mybbp1a, Ppan, Mcm4, Ipo4, Hspd1, Pprc1, Nop16, Tmem97, Mcm5, Ddx18, Cdk4, Prmt3, Slc29a2, Ung, Bysl, Plk1, Nolc1, Nop2, Farsa, Pa2g4, Tcof1, Rrp12, Hspe1, Grwd1, Wdr43, Las1l, Mphosph10, Imp4, Plk4, Rcl1, Npm1, Srm, Nop56
10	HALLMARK_UV_RESPONSE_DN	0.00906736	0.0189394	0.350251	1.44493	6	143	Fyn, Ltbp1, Map1b, Myc, Amph, Atrx, Lamc1, Dlc1, Serpine1, Itgb3, Tfpi, Bdnf, Igfbp5, Col1a1, Phf3, Mta1, Fbln5, Col1a2, Syne1, Vav2, Dab2, Pdgfrb, Plpp3, Plcb4, Grk5, Nfib, Ccn1, Cdc42bpa, Celf2, Col5a2, Rbpms, Col3a1, Dbp, Fzd2, Magi2, Atrn, Cacna1a, Prdm2
11	HALLMARK_MYOGENESIS	0.00856793	0.0189394	0.336435	1.4409	6	196	Cdh13, Nav2, Mras, Reep1, Adam12, Mef2c, Chrnb1, Col15a1, Apod, Aplnr, Col4a2, Chrna1, Sparc, Sod3, Col1a1, Bdkrb2, Casq1, Gja5, Tnnt2, Svil, Kcnh2, Akt2, Clu, Cnn3, Sphk1, Igf1, Aebp1, Col6a2, Cd36, Cacna1h, Agrn, Wwtr1, Col6a3, Notch1, Pde4dip, Col3a1, Ptp4a3, Tpd52l1, Dtna, Adcy9, Hspb8, Dmpk
12	HALLMARK_KRAS_SIGNALING_UP	0.00972053	0.0194411	0.332894	1.42712	7	197	Etv5, Wnt7a, Prkg2, Pecam1, Mmp9, Eng, Mmp11, Flt4, Gfpt2, Adgrl4, Plat, Apod, Mmd, Ngf, Mmp10, Spp1, Nin, Akap12, Tmem100, Spon1, Trib2, Tfpi, Cmklr1, Inhba, Anxa10, Hdac9, Plvap, Wdr33, Tnnt2, Aldh1a2, Il33, Akt2, Tmem176b, Plau, Ereg, Rgs16, Lif, Ets1, Tmem176a, Ptgs2, Tlr8, Cd37, Kif5c, Dcbld2, Peg3, Pdcd1lg2, Gprc5b, Il2rg, Hsd11b1, Lat2, Fcer1g, Evi5, Satb1, Gng11, Lcp1, Sdccag8, Laptm5, So…
13	HALLMARK_XENOBIOTIC_METABOLISM	0.0166667	0.0297619	-0.264585	-1.31307	2	186	Hsd17b2, Maoa, Cbr1, Upp1, Ndrg2, Cfb, Hnf4a, Ech1, Gstt2, Cyp2s1, Psmb10, Ddc, Spint2, Tmbim6, Hgfac, Gch1, Dcxr, Slc35b1, Retsat, Abcc3, Arg2, Alas1, Upb1, Car2, Bcar1, Sertad1, Cyp4f14, Adh1, Ugdh, Aco2, Pcx, Ppard, Gss, Etfdh, Tnfrsf1a, Entpd5, Pts, Sar1b, Irf8, Pink1, Kars, Xdh, Nqo1, Pgrmc1, Ddt, Abhd6
14	HALLMARK_ESTROGEN_RESPONSE_EARLY	0.0108108	0.02079	-0.263481	-1.31947	1	196	Unc119, Itpk1, Plaat3, Ppif, Slc16a1, Kcnk5, Asb13, Abat, Tff3, Frk, Cant1, Tjp3, Klf4, Elf3, Nadsyn1, Pex11a, Mill2, Krt8, Ttc39a, Add3, Il17rb, Slc27a2, Slc2a1, P2ry2, Amfr, Cldn7, Sfn, Klf10, Sult2b1, Slc22a5, Dhcr7, Muc1, Krt19, Slc26a2, Pmaip1, Tob1, Deptor, Slc37a1, Thsd4, Mindy1, Scnn1a, Rab17, Fhl2, Tiparp, Slc9a3r1, Ovol2, Flnb, Rapgefl1, Npy1r, Hes1, Aldh3b1, Chpt1, Bag1, Slc1a1, Retreg…
15	HALLMARK_UV_RESPONSE_UP	0.00909091	0.0189394	-0.280177	-1.34928	1	154	Maoa, Clcn2, Ppif, Prkcd, Ggh, Sult1a1, Nat2, Slc6a8, Tmbim6, Stk25, Irf1, Gch1, Mgat1, Alas1, Btg2, Btg1, Car2, Lyn, Tst, Aldoa, Epcam, Bmp2, Sqstm1, Bak1, Cdkn2b, Dgat1, Grpel1, Sigmar1, Tap1, Spr, Lhx2, Abcb1a, Cebpg, Ppp1r2, Gls, Polg2, Ptprd, Eif5, Rxrb, Casp3
16	HALLMARK_P53_PATHWAY	0.00564972	0.0141243	-0.272597	-1.36207	0	198	Fuca1, Upp1, Cd82, Rack1, Ralgds, Abat, Mxd1, Cdkn1a, Klf4, Dcxr, Tnni1, Retsat, Rnf19b, Steap3, Triap1, Btg2, Sat1, Btg1, Tm4sf1, Prkab1, Hint1, Ifi30, H1f2, Casp1, Vdr, Tax1bp3, Bmp2, Dgka, Sfn, Bak1, S100a10, Iscu, Tob1, Cdkn2b, Eps8l2, Txnip, Vamp8, Rchy1, Rab40c, Cebpa, Tap1, Trafd1, Blcap, Socs1, Lrmp, Cgrrf1, Mapkapk3, Hras, Serpinb5, Coq8a, Kif13b, Gadd45a, Ei24, Foxo3, Osgin1, Ddb2, Nupr…
17	HALLMARK_GLYCOLYSIS	0.00561798	0.0141243	-0.276962	-1.37876	0	191	Abcb6, Egln3, Mpi, Tff3, Il13ra1, Pfkp, Cldn3, Gmppb, Elf3, Slc35a3, Ldha, B4galt4, Me2, Txn1, Gmppa, Gal3st1, Aldoa, Nt5e, Gfpt1, Ugp2, Pmm2, Dld, Pgk1, Gale, Capn5, Sdhc, B3gnt3, Pcx, Cth, Ak3, Ndufv3, Tpi1, Mdh1, Cog2, Isg20, Cited2, Kdelr3, Fbp2, Srd5a3, Pgm2, Akr1a1
18	HALLMARK_ESTROGEN_RESPONSE_LATE	0.00540541	0.0141243	-0.28032	-1.4038	0	196	Itpk1, Plaat3, Ppif, Ptger3, Slc16a1, Kcnk5, Mapk13, Tff3, Agr2, Impa2, Frk, Tjp3, Klf4, Dcxr, Sord, Mill2, Car2, Gjb3, Add3, Tst, Cyp4f14, Ugdh, Il17rb, Slc27a2, Cd9, Llgl2, Amfr, Gale, Sfn, Sult2b1, Slc22a5, Dhcr7, Krt19, Slc26a2, Cox6c, Tob1, Zfp36, Isg20, Lsr, Scnn1a, Slc9a3r1, Pkp3, Ovol2, Flnb, Rapgefl1, Npy1r, Aldh3b1, Chpt1, Bag1
19	HALLMARK_BILE_ACID_METABOLISM	0.0115385	0.0213675	-0.320309	-1.44872	2	103	Sult1b1, Dio1, Nr1h4, Nr3c2, Nr1i2, Hsd17b11, Retsat, Pex11a, Abcg8, Bcar3, Pex7, Pex16, Slc27a2, Prdx5, Mlycd, Abcd1, Slc22a18, Klf1, Sult2b1, Tfcp2l1, Slc35b2, Gstk1
20	HALLMARK_PEROXISOME	0.003861	0.0141243	-0.340562	-1.53614	0	101	Acot8, Hmgcl, Dio1, Ech1, Fabp6, Nr1i2, Hsd17b11, Retsat, Ehhadh, Nudt19, Pex11a, Abcc8, Slc27a2, Prdx5, Tspo, Hsd11b2, Mlycd, Abcd1, Bcl10, Sult2b1, Pex14, Slc35b2, Gstk1, Abcb1a, Pex2, Hao2, Aldh1a1, Hras, Siah1a, Ttr, Abcd3
21	HALLMARK_HEME_METABOLISM	0.00564972	0.0141243	-0.311716	-1.54144	0	185	Agpat4, Acp5, Abcb6, Map2k3, Selenbp1, Nudt4, Gde1, Slc6a8, Abcg2, Mkrn1, Adipor1, E2f2, Tmem9b, Mgst3, Btg2, Ncoa4, Pdzk1ip1, Fbxo9, Car2, Slc25a38, Atg4a, Dcaf11, Lrp10, Slc2a1, Bnip3l, Slc30a1, Klf1, Xk, Pcx, Khnyn, Ctse, Selenbp2, Slc66a2, Car1, Htatip2, Bpgm, Marchf2, Nr3c1, Atp6v0a1, Ccdc28a, Dcaf10, Slc30a10, Foxo3, Bsg, Slc11a2, Kat2b, Synj1, Mark3, Klf3, Isca1, Marchf8, Rnf19a, Ubac1, En…
22	HALLMARK_PROTEIN_SECRETION	0.00371747	0.0141243	-0.388201	-1.72847	0	95	Arfgap3, Tspan8, Rer1, Tom1l1, Vamp4, Cope, Ergic3, Vamp3, Tpd52, Stx12, Cog2, Snx2, Snap23, Rab5a, Tmed10, Napg, Atp1a1, Rab22a, Cd63, Tmed2, Rab2a, Arfip1, Atp6v1b1, Yipf6, Cln5, Arf1, Ap3s1, Gosr2, Bnip3, Clta, Copb1, Vps4b, Ykt6, Ap2m1, Rab9, Ctsc, Scamp1, Sod1, Tmx1, Arcn1, Ap2s1, Sh3gl2, Mon2, Napa, Rab14, Dnm1l, Copb2, Egfr
23	HALLMARK_ADIPOGENESIS	0.00564972	0.0141243	-0.414659	-2.07191	0	198	Esrra, Chchd10, Ccng2, Cox8a, Cmpk1, Ptger3, Ech1, Sdhb, Cyc1, Cox6a1, Sult1a1, Rmdn3, Cs, Itih5, Coq9, Suclg1, Retsat, Cox7b, Ifngr1, Dram2, Sqor, Mgst3, Slc5a6, Hadh, Pqlc3, Phldb1, Decr1, Uqcrc1, Acads, Tst, Cmbl, Pparg, Aldoa, Acadm, Dld, Sdhc, Aco2, Dhcr7, Itga7, Tob1, Dgat1, Echs1, Acadl, Pex14, Pgm1, Grpel1, Tank, Coq5, Uqcrq, Ndufs3, Mtarc2, Cd151, Uqcr10, Sowahc, Hibch, Atp5o, Slc25a10, …
24	HALLMARK_REACTIVE_OXYGEN_SPECIES_PATHWAY	0.00304878	0.0141243	-0.537847	-2.08093	0	49	Prdx6, Msra, Stk25, Pfkp, Hhex, Oxsr1, Srxn1, Txn1, Ndufs2, Ndufa6, Egln2, Mgst1, Pdlim1, Selenos, Nqo1, Ndufb4, Prnp, Prdx4, Sod1, Lamtor5, Junb, Mbp
25	HALLMARK_FATTY_ACID_METABOLISM	0.0044843	0.0141243	-0.454278	-2.19327	0	151	Acot8, Hmgcl, Prdx6, Maoa, Cbr1, Sdhd, Eno3, Ech1, Acsm3, Hsd17b11, Kmt5a, Grhpr, Suclg1, Cpt1a, Retsat, Idh3b, Ehhadh, Acadvl, Ldha, Car2, Hadh, Decr1, Acads, Aldoa, Adh1, Ugdh, Hadhb, Acadm, Mlycd, Dld, Sdhc, Psme1, Aco2, Acss1, Slc22a5, S100a10, Etfdh, Suclg2, Hpgd, Inmt, Mdh1, Echs1, Ube2l6, Acadl, Cbr3, Car4, Pts, Ncaph2, Hao2, Fh1, Hibch, Cyp4a10, Aldh1a1, Eci1, Acaa2, Idh3g, Ppara, Sucla2,…
26	HALLMARK_INTERFERON_GAMMA_RESPONSE	0.00552486	0.0141243	-0.46774	-2.33931	0	195	Casp7, Irf7, Upp1, Cfb, H2-Aa, Oasl1, H2-DMa, Ifit1bl1, Psmb10, Zbp1, Psmb9, Psmb8, Nmi, H2-Eb1, Cdkn1a, Ifih1, Cd74, Irf1, Pfkp, Gch1, Parp12, Psme2, Il18bp, Sp110, Batf2, Sppl2a, Sri, Btg1, Epsti1, Isg15, Cmpk2, Pla2g4a, Ifi30, Casp1, Ddx60, Tdrd7, Dhx58, Samd9l, Ogfr, Il7, Psme1, Ifi35, B2m, Rtp4, Plscr1, Herc6, Il15ra, Peli1, Myd88, Xaf1, Ciita, Ido1, Casp4, Pnp2, Trim25, Oas3, Txnip, Ube2l6,…
27	HALLMARK_INTERFERON_ALPHA_RESPONSE	0.0037594	0.0141243	-0.594278	-2.6351	0	93	Oas1g, Irf7, Tent5a, Oasl1, Psmb9, Psmb8, Nmi, Ifih1, Cd74, Irf1, Parp12, Psme2, Sp110, Batf2, Tmem140, Epsti1, Isg15, Cmpk2, Ifi30, Casp1, Uba7, Ddx60, Tdrd7, Dhx58, Samd9l, Ogfr, Il7, Psme1, Ifi35, B2m, Rtp4, Plscr1, Herc6, Mov10, Parp9, Trim25, Txnip, Ube2l6, Isg20, Tap1, Rnf31, Trafd1, Trim26, Irf2, Casp8, Ifit3, Rsad2, Adar, Mvb12a, Gbp2, Ifit2, Eif2ak2, Gbp3, Trim14, Cnp
28	HALLMARK_OXIDATIVE_PHOSPHORYLATION	0.00564972	0.0141243	-0.624757	-3.12169	0	198	Casp7, Slc25a20, Ndufb8, Uqcrc2, Cox8a, Sdhd, Cox7a2l, Cox4i1, Slc25a5, Ech1, Sdhb, Cyc1, Cox6a1, Cs, Atp5c1, Surf1, Suclg1, Cpt1a, Retsat, Ndufb5, Idh3b, Cox7b, Alas1, Acadvl, Ldha, Mgst3, Fdx1, Atp5l, Cox11, Atp5b, Etfa, Gpi1, Decr1, Uqcrc1, Maob, Afg3l2, Atp5a1, Mrps30, Hadhb, Ndufs2, Cox5a, Uqcrb, Acadm, Atp5g3, Ndufa6, Dld, Uqcrfs1, Sdhc, Atp5pb, Aco2, Ndufv1, Atp6v0b, Atp5d, Cox7a2, Mpc1, N…
